# Ribosome profiling in *Streptococcus pneumoniae* reveals the role of methylation of 23S rRNA nucleotide G748 on ribosome stalling

**DOI:** 10.1101/2020.12.21.423859

**Authors:** Tatsuma Shoji, Akiko Takaya, Yoko Kusuya, Hiroki Takahashi, Hiroto Kawashima

## Abstract

2.

**(1) Background:** Many nucleotides in 23S rRNA are methylated post-transcriptionally by methyltransferases and cluster around the peptidyltransferase center (PTC) and the nascent peptidyl exit tunnel (NPET) located in 50S subunit of 70S ribosome. Biochemical interactions between a nascent peptide and the tunnel may stall ribosome movement and affect expression levels of the protein. However, no studies have shown a role for NPET on ribosome stalling using an NPET mutant.

**(2) Results:** A ribosome profiling assay in *Streptococcus pneumoniae* demonstrates for the first time that an NPET mutant exhibits completely different ribosome occupancy compared to wild-type. We demonstrate, using RNA footprinting, that changes in ribosome occupancy correlate with changes in ribosome stalling. Further, statistical analysis shows that short peptide sequences that cause ribosome stalling are species-specific and evolutionarily selected. NPET structure is required to realize these specie-specific ribosome stalling.

**(3) Conclusions:** Results support the role of NPET on ribosome stalling. NPET structure is required to realize the species-specific and evolutionary conserved ribosome stalling. These findings clarify the role of NPET structure on the translation process.
