## Additional file 1 for "Ribosome profiling in *Streptococcus pneumoniae* reveals the role of methylation of 23S rRNA nucleotide G748 on ribosome stalling"

### Sheet: 8_peptides
Stalling peptides in Sp284	Stalling peptides in Sp379	Common Stalling peptides
AAA	AAR	EYN
AAC	AAV	KVQ
AAD	ADQ	PKP
AAE	AEE	ERG
AAI	AEK	EKP
AAK	AFN	KKV
AAL	AKA	NGR
AAP	AKK	GDF
AAR	APA	KAA
AAT	APK	QQP
AAV	APP	NSA
ADN	APQ	NWG
ADQ	ARQ	DFA
AEE	ARR	TGK
AEI	ATD	KKA
AEK	ATH	LGR
AEQ	ATR	VAV
AFR	AVA	TPA
AGA	CCN	EYC
AGP	CNR	WGD
AHA	CNW	AEE
AHI	DFA	EPE
AHV	DGP	AAV
AIK	DHG	RRV
AKA	DHN	APK
AKG	DIP	YTG
AKK	DQM	TAA
AKP	DQQ	TDG
AKR	DTG	ERK
AKV	EAD	PHT
ANE	EAV	KPA
ANP	EEY	RVG
APA	EHK	TQQ
APE	EKP	WYV
APG	EKS	VDH
APK	EKT	IRH
APQ	EPE	PVR
APV	ERG	GAA
AQW	ERK	HKK
ARG	EYC	HEG
ARQ	EYN	RRS
ARR	FAK	PKA
AST	FTG	KRH
ATD	FTK	ARQ
ATE	FVN	AVA
ATG	GAA	ADQ
ATH	GCN	IPS
ATR	GDF	DQQ
ATT	GGC	GCN
AVA	GHI	DHG
AVE	GKR	RRL
AVG	GKV	SLT
AVK	GPH	EAV
AVN	GQV	KRA
AVS	GRR	PEK
AYT	GSY	QQA
CNW	GTG	PAP
CTT	HEG	RGG
DAA	HGH	GGC
DFA	HGK	KAE
DGP	HIL	RRA
DHG	HKE	KVW
DNE	HKK	AEK
DPH	HRR	QPP
DQQ	HSF	MKR
DRW	HVD	RHR
DTA	IEP	CNW
DTG	IGH	AAR
DVE	IKT	PTP
DWM	INV	MAK
DYA	IPS	AKK
EAD	IRH	HVD
EAN	KAA	INV
EAP	KAE	DGP
EAV	KCC	SAN
EET	KDV	RKH
EGA	KKA	PAE
EGD	KKV	APQ
EGG	KNK	RGK
EGP	KPA	GTG
EGV	KPK	GSY
EHR	KRA	PPK
EIN	KRG	ATR
EKA	KRH	TGS
EKP	KRV	RGL
ENN	KTE	QQQ
EPE	KVQ	APA
EQF	KVW	ARR
EQH	KWY	DTG
EQP	LDG	NEP
ERG	LGR	SAQ
ERK	MAK	EAD
ETH	MKR	YAR
ETP	MRV	ATD
ETR	MVE	AKA
EVA	NAV	ATH
EVN	NDA	HRR
EYC	NEP	RVT
EYN	NGR
FRA	NHG
FRR	NRH
GAA	NSA
GAK	NVK
GCN	NVV
GDF	NWG
GEG	PAE
GGA	PAP
GGC	PEK
GGG	PGQ
GGR	PHR
GGS	PHT
GHA	PKA
GIK	PKK
GIT	PKP
GKA	PPK
GPK	PPV
GPT	PSY
GRK	PTP
GRY	PVR
GSA	QPP
GSV	QPS
GSY	QQA
GTE	QQP
GTG	QQQ
GTW	REK
GVA	RGG
GVK	RGK
GYN	RGL
HAA	RHR
HAD	RKH
HEG	RNT
HID	RQA
HIW	RQF
HKK	RRA
HQR	RRL
HRR	RRQ
HRT	RRS
HTD	RRV
HVD	RSE
HVE	RVD
HVP	RVG
HWI	RVR
IAA	RVT
IIA	RYT
INV	SAN
IPS	SAQ
IRH	SKN
ITI	SLT
IVE	SPQ
KAA	SYR
KAE	TAA
KAG	TDG
KAH	TEG
KAV	TEH
KAY	TGK
KEV	TGS
KGG	TKN
KGS	TPA
KGT	TPG
KKA	TPT
KKG	TQQ
KKP	TRR
KKV	TSK
KPA	TWE
KPG	VAG
KRA	VAV
KRF	VCY
KRH	VDH
KSA	VDI
KSK	VEP
KTK	VKP
KTV	VNH
KVQ	VNI
KVW	VTP
KYE	VWI
LAR	WAT
LGR	WEI
LKA	WGD
LRR	WIK
LTA	WYV
MAH	YAR
MAK	YCT
MAN	YNR
MDN	YRG
MDW	YRV
MKR	YTG
MLA
MNT
MQP
MRG
MRT
NAA
NAE
NAK
NEM
NEP
NES
NGA
NGR
NKP
NNH
NQP
NSA
NTK
NTT
NVN
NVP
NWG
PAE
PAL
PAN
PAP
PEA
PEK
PEP
PGG
PGH
PGS
PHE
PHT
PHV
PKA
PKP
PKV
PMA
PPH
PPK
PQP
PSW
PTP
PTR
PTS
PVA
PVR
PWR
QAE
QMD
QNE
QPE
QPK
QPP
QPT
QQA
QQP
QQQ
QRA
QRV
QSG
QVA
QWR
RAK
RAR
RAS
RDS
REF
RFR
RGG
RGI
RGK
RGL
RHG
RHR
RHT
RHY
RIN
RKH
RPH
RPR
RPT
RQG
RQK
RRA
RRE
RRL
RRN
RRP
RRS
RRV
RSP
RTA
RTG
RVE
RVG
RVT
RWN
SAA
SAN
SAQ
SAV
SCT
SHR
SLT
STK
SVA
SVM
TAA
TAH
TAQ
TDG
TDT
TDV
TEA
TGA
TGK
TGP
TGR
TGS
TGT
TGW
THK
TKA
TKE
TKT
TPA
TPH
TPR
TQQ
TRL
TSH
TST
TTT
TVV
TWQ
TYK
VAA
VAE
VAS
VAV
VDH
VEA
VEG
VEK
VES
VEY
VGE
VGG
VGR
VGT
VIP
VIS
VKA
VKK
VKT
VKV
VMD
VNV
VVF
WGD
WIT
WKQ
WME
WRG
WRQ
WYV
WYY
YAH
YAR
YCK
YED
YEH
YET
YNA
YQP
YTG
YVV
