## Additional file 2 for "Ribosome profiling in *Streptococcus pneumoniae* reveals the role of methylation of 23S rRNA nucleotide G748 on ribosome stalling"

### Sheet: over
over-represented prptides	under-represented peptides
ACG	AAE
ACS	AAP
ADF	AAT
ADK	ADP
ADY	ADT
AEK	AEP
AGF	AES
AGI	AGP
AGL	AKF
AGV	ANE
AIL	APP
AKE	ASE
AKN	AVP
ALA	CCC
AQA	CCD
ASH	CCW
ASQ	CHC
ATG	CHW
AYQ	CKC
CFE	CMQ
CHP	CMR
CHY	CMW
CSK	CPM
DEV	CQC
DFD	CVW
DFE	CWP
DFF	CYW
DFI	DAN
DFL	DAQ
DFP	DDE
DFS	DDG
DFV	DDN
DFY	DDP
DGK	DDR
DGQ	DDT
DGT	DEG
DIP	DGG
DKI	DGP
DKV	DHD
DLA	DHK
DLD	DIG
DLP	DND
DNL	DNE
DNP	DNK
DQV	DPG
DRI	DPP
DYF	DRE
DYH	DRG
DYI	DSA
DYL	DSE
DYQ	DTE
DYY	DTG
EAG	DTK
EAI	DTQ
EDF	DVG
EDL	DVS
EEA	EDD
EEI	EDE
EEL	EDN
EEV	EDP
EIA	EDQ
EIL	EDR
EKE	EDS
EKG	EDT
EKI	EEP
EKL	EFK
EKM	EGE
EKR	EGG
EKT	EGP
EKV	EGS
EKY	EHE
ELA	EPA
ENG	EPD
ENI	EPE
ENL	EPG
ENP	EPK
ENQ	EPN
EQA	EPP
EQI	EPQ
EQV	EPR
ERF	EQH
ERI	EQN
ERL	EQQ
ETG	EQR
EVV	ESA
FAK	ESE
FCQ	ESK
FDE	ESN
FDK	EST
FDN	ETQ
FDQ	EWD
FEE	EYE
FEN	EYK
FER	EYN
FKN	EYT
FNP	FEY
FNQ	FII
FSD	FIM
FSP	FKF
FVT	FKI
FWN	FKL
FYQ	FKV
GAG	FKY
GCG	FLI
GCS	FMF
GFD	FML
GFS	FMS
GIP	FMY
GIS	FQL
GKI	FRL
GKS	FRV
GKT	FYV
GLP	GAA
GLT	GAE
GNP	GAQ
GQT	GCW
GQV	GDA
GRI	GDD
GSG	GDP
GTG	GEA
GTP	GEG
GVD	GEQ
HCF	GGD
HFS	GKA
HFT	GLQ
HHF	GNE
HHL	GNK
HPD	GPA
HPE	GPD
HYH	GPE
HYP	GPF
HYQ	GPI
IAG	GPK
IAQ	GPL
IAR	GPP
IAS	GPQ
IEE	GTN
IEK	GTQ
IEN	GWC
IFP	HCM
IIG	HCW
IKE	HDD
ILA	HED
ILP	HND
ILS	HNE
INQ	HNN
IPA	HWW
IPE	IEF
IPN	IEI
IPT	IEP
IPV	IEY
IQE	III
IRD	IIK
IRK	IIL
IRQ	IIY
ISQ	IKF
ISR	IKI
ISS	IKL
IYQ	IKM
KDF	IKV
KDG	IKY
KDL	ILI
KDY	ILY
KEA	IMF
KEE	IMI
KEI	IML
KEK	IMY
KEL	INI
KEN	IQI
KEV	ITL
KHC	IVV
KIA	IWC
KKE	IYI
KKI	KCE
KKV	KCK
KKW	KDD
KNG	KFE
KNP	KFF
KNR	KFK
KQV	KFL
KRI	KFM
KRL	KFP
KRV	KFQ
KTI	KFR
KTV	KFS
KWY	KFT
LAD	KGA
LAE	KGP
LAG	KGS
LAK	KHE
LAQ	KHK
LAS	KHT
LDE	KLM
LDK	KLQ
LDY	KME
LEE	KPP
LEK	KQQ
LEN	KSA
LGI	KSE
LKD	KYT
LKE	KYV
LKK	LEF
LKN	LEL
LLA	LEP
LNP	LEY
LNQ	LFI
LPE	LFK
LPF	LFM
LPS	LGE
LPV	LGP
LPY	LHV
LRE	LHW
LSD	LII
LSG	LIK
LSK	LIL
LSN	LIM
LSQ	LKC
LSR	LKF
LTD	LKI
LTE	LKL
LTP	LKM
LYQ	LKV
MKE	LKY
MKI	LLI
MKK	LLL
MKQ	LLM
MKR	LLW
MLE	LLY
MNQ	LMF
MRQ	LML
MSK	LMY
MSR	LNF
MTK	LQF
MTS	LQI
NGI	LQL
NGK	LQM
NGQ	LQQ
NGR	LQW
NHQ	LRI
NIP	LRL
NLP	LRM
NLS	LRT
NLT	LRV
NPA	LVI
NPD	LWV
NPE	LYI
NPF	LYM
NPK	LYV
NPN	MCH
NPQ	MCW
NPS	MEP
NPT	MFI
NPY	MHV
NQE	MLI
NQF	MLL
NQL	MLY
NQV	MYC
NRF	MYE
NRL	MYF
NRV	MYI
NRY	MYK
NYL	MYV
PDF	NAT
PEE	NDD
PEK	NDS
PEN	NDT
PIL	NED
PKT	NEF
PNC	NEG
PSQ	NEH
PVF	NEK
PVI	NES
PVL	NGP
PVY	NIN
QAG	NKF
QAI	NND
QAL	NNE
QAY	NSA
QDL	NSM
QEI	NST
QEK	PCY
QEL	PFR
QGI	PGE
QKI	PGL
QTI	PKF
QTV	PLK
QVA	PLQ
QVL	PLR
RDY	PPA
RFG	PPD
RQA	PPE
RYF	PPG
RYQ	PPK
SGG	PPP
SGK	PPQ
SKE	PPV
SKH	PQR
SLA	PYE
SLS	QCC
SPE	QGP
SQA	QKS
SQE	QND
SQT	QPG
SSS	QQD
SWY	QQN
SYL	QQS
TDE	QSE
TGK	QSN
TGW	QWC
THF	QYK
TIA	RAD
TIL	RAP
TPD	RCC
TPE	REP
TPV	RGD
TSP	RGP
TVE	SAA
TVL	SAG
TWY	SAN
VAT	SDA
VDG	SED
VEK	SEL
VEN	SEP
VKD	SES
VKE	SGP
VLA	SNE
VLD	SPG
VLP	SPP
VLS	STE
VNP	TEG
VPV	TEY
VSS	TGP
VTS	TKF
VVD	TKG
WEN	TKL
WKE	TKM
WQE	TKS
WYQ	TLQ
WYY	TMY
YCH	TQL
YDF	TRS
YFD	TTQ
YHF	VEY
YHP	VII
YLD	VIL
YPD	VKF
YQA	VKI
YQD	VKL
YQE	VKM
YQG	VLI
YQH	VLL
YQK	VQL
YQL	VVL
YQN	VYK
YQT	WAA
YQV	WCC
YRE	WCE
YRK	WCH
YYL	WCT
YYQ	WHC
	WPC
	WPG
	WPH
	WPW
	WQC
	WWC
	WWM
	WWP
	WWW
	YCC
	YEF
	YEL
	YEY
	YIV
	YKI
	YKL
	YKS
	YKY
	YML
	YVI
	YVM
	YWC
